# Single cell decoding of drug induced transcriptomic reprogramming in triple negative breast cancers

**DOI:** 10.1101/2023.09.19.558329

**Authors:** Farhia Kabeer, Hoa Tran, Mirela Andronescu, Gurdeep Singh, Hakwoo Lee, Sohrab Salehi, Justina Biele, Jazmine Brimhall, David Gee, Viviana Cerda, Ciara O’Flanagan, Teresa Algara, Takako Kono, Sean Beatty, Elena Zaikova, Daniel Lai, Eric Lee, Richard Moore, Andrew J. Mungall, IMAXT Consortium, Marc J. Williams, Andrew Roth, Kieran R. Campbell, Sohrab P. Shah, Samuel Aparicio

## Abstract

**Background:** The encoding of cell intrinsic resistance states in breast cancer reflects the contributions of genomic and non-genomic variation. However, identifying the potential contributions of each requires accurate measurement and subtraction of the contribution of clonal fitness from co-measurement of transcriptional states. Somatic genomic variation in gene dosage, copy number variation, is the dominant mutational mechanism in breast cancer contributing to transcriptional variation and has recently been shown to contribute to platinum chemotherapy resistance states. Here we deploy time series measurements of triple negative breast cancer single cell transcriptomes in conjunction with co-measured single cell copy number associated clonal fitness to identify the contributions of genomic and non-genomic mechanisms to drug associated transcription states.

**Results:** We generated serial scRNA-seq data (126,556 cells) from triple negative breast cancer (TNBC) patient-derived xenograft (PDX) experiments over 2.5 years in duration, and matched it against genomic copy number single cell data from the same biological samples. We show that the cell memory of transcriptional states of TNBC tumors serially exposed to platinum identifies distinct clonal responses within individual tumours. Copy-number clones with high drug fitness leading to clonal sweeps exhibit less transcriptional reversion, whereas clones with weak drug fitness exhibit highly dynamic transcription on drug withdrawal. Pathway analysis shows that copy number associated and copy number independent transcripts converge on epithelial-mesenchymal transition (EMT) and cytokine signaling states associated with resistance. We show from trajectory analysis that transcriptional reversion exhibits hysteresis, indicating that new intermediate transcriptional states are generated by platinum exposure.

**Conclusions:** We discovered that copy number clones with strong genotype associated fitness under platinum became fixed in their states, resulting in minimal transcriptional reversion on drug withdrawal. In contrast clones with weaker fitness undergo non-genomic transcriptional plasticity and these distinct responses co-exist within single tumours. Together the data suggest that copy number associated and copy number independent transcriptional states may contribute to platinum drug resistance within individual tumours. The dominance of genomic or non-genomic mechanisms within individual polyclonal tumours has implications for approaches to restoration of drug sensitivity and re-treatment strategies.

**Data availability:** Uploaded Data URL: https://ega-archive.org/studies/EGAS00001007242

Github manuscript: https://github.com/molonc/drug_resistant_material/
