## Supplementary Table 3 for "Single cell decoding of drug induced transcriptomic reprogramming in triple negative breast cancers"

label	datasetname	sample_id	treatment	passage	CN_purity	initial_shrink	data_init_mu
Pt4	SA609	SA609X5XB03223	UnRx	X5	0.4	0	TRUE
Pt4	SA609	SA609X7XB03554	UnRx	X7	0.4	0	TRUE
Pt4	SA609	SA609X4XB003083	Rx	X4	0.4	0	TRUE
Pt4	SA609	SA609X5XB03231	RxH	X5	0.6	0	FALSE
Pt6	SA1035	SA1035X7XB03502	UnRx	X7	0.4	0	TRUE
Pt6	SA1035	SA1035X8XB03631	UnRx	X8	0.4	0	TRUE
Pt6	SA1035	SA1035X7XB03338	Rx	X7	0.4	0	TRUE
Pt6	SA1035	SA1035X6XB03209	RxH	X6	0	0	TRUE
Pt6	SA1035	SA1035X7XB03340	RxH	X7	0	0	TRUE
Pt6	SA1035	SA1035X8XB03420	RxH	X8	0	0	TRUE
everything else	everything else	everything else			0.6	0	TRUE
