## Supplementary Table 6 for "Single cell decoding of drug induced transcriptomic reprogramming in triple negative breast cancers"

gene_symb
SETD2
CREB1
BRCA1
FANCG
FANCA
POLD1
KDM1A
BLM
PIK3CA
ERBB2
ERBB3
CDK4
AKT1
ESR1
TYMS
PIK3CB
PTEN
IGF1
NFKB1
NFKB2
EPHB2
GREB1
ROR2
WNT5A
STAT3
ATF3
ABCC2
ADM
BCL2
BCL2L1
CAV1
CLU
FAS
FOS
GSR
GJA1
HSPB1
MSH2
NOX4
NQO1
PTK2
TUBA1A
VCAM1
CASP8
VIM
SLC31A1
GST
HMGB
ATP7A
ATP7B
GSH
ERCC1
MLH1
POLH
BRCA2
VDAC
BAX
BCL
BIRC5
CPN
MAPK8IP2
MAPK9
MAPK6
MAPKAPK5
MAPK1
MAPK3
TP63
TP53
XAF1
DYRK1B
HSPB6
HSPA5
HSP90AA1
HSPB11
HSP90AB1
HSPB1
TMEM205
PDGFRB
IGF1R
RAB7A
RAB8A
PIK3CA
SLC31A1
ABCC2
KLHL1
SYCE1L
GCLC
UGCG
MCAT
REV3L
MAD2L2
CRTAP
CUX1
CYTIP
TXNDC17
