## Supplementary Table 8 for "Single cell decoding of drug induced transcriptomic reprogramming in triple negative breast cancers"

	comparison	pathway	group	NES
1	X4 1 Rx:B / UnRx:H	ALLOGRAFT_REJECTION	Pt4 X4	NA
2	X4 1 Rx:B / UnRx:H	APOPTOSIS	Pt4 X4	NA
3	X4 1 Rx:B / UnRx:H	BILE_ACID_METABOLISM	Pt4 X4	NA
4	X4 1 Rx:B / UnRx:H	COAGULATION	Pt4 X4	NA
5	X4 1 Rx:B / UnRx:H	E2F_TARGETS	Pt4 X4	NA
6	X4 1 Rx:B / UnRx:H	EPITHELIAL_MESENCHYMAL_TRANSITION	Pt4 X4	NA
7	X4 1 Rx:B / UnRx:H	ESTROGEN_RESPONSE_EARLY	Pt4 X4	NA
8	X4 1 Rx:B / UnRx:H	ESTROGEN_RESPONSE_LATE	Pt4 X4	NA
9	X4 1 Rx:B / UnRx:H	FATTY_ACID_METABOLISM	Pt4 X4	-1.27168449337428
10	X4 1 Rx:B / UnRx:H	G2M_CHECKPOINT	Pt4 X4	3.84548047250001
11	X4 1 Rx:B / UnRx:H	GLYCOLYSIS	Pt4 X4	NA
12	X4 1 Rx:B / UnRx:H	HYPOXIA	Pt4 X4	NA
13	X4 1 Rx:B / UnRx:H	IL6_JAK_STAT3_SIGNALING	Pt4 X4	NA
14	X4 1 Rx:B / UnRx:H	INFLAMMATORY_RESPONSE	Pt4 X4	NA
15	X4 1 Rx:B / UnRx:H	INTERFERON_ALPHA_RESPONSE	Pt4 X4	NA
16	X4 1 Rx:B / UnRx:H	INTERFERON_GAMMA_RESPONSE	Pt4 X4	NA
17	X4 1 Rx:B / UnRx:H	KRAS_SIGNALING_DN	Pt4 X4	NA
18	X4 1 Rx:B / UnRx:H	KRAS_SIGNALING_UP	Pt4 X4	NA
19	X4 1 Rx:B / UnRx:H	MITOTIC_SPINDLE	Pt4 X4	4.06005117983748
20	X4 1 Rx:B / UnRx:H	MTORC1_SIGNALING	Pt4 X4	NA
21	X4 1 Rx:B / UnRx:H	MYC_TARGETS_V1	Pt4 X4	-1.97179972787585
22	X4 1 Rx:B / UnRx:H	MYC_TARGETS_V2	Pt4 X4	-1.7167430365068
23	X4 1 Rx:B / UnRx:H	MYOGENESIS	Pt4 X4	NA
24	X4 1 Rx:B / UnRx:H	OXIDATIVE_PHOSPHORYLATION	Pt4 X4	-2.56386364668963
25	X4 1 Rx:B / UnRx:H	P53_PATHWAY	Pt4 X4	NA
26	X4 1 Rx:B / UnRx:H	SPERMATOGENESIS	Pt4 X4	NA
27	X4 1 Rx:B / UnRx:H	TGF_BETA_SIGNALING	Pt4 X4	NA
28	X4 1 Rx:B / UnRx:H	TNFA_SIGNALING_VIA_NFKB	Pt4 X4	NA
29	X4 1 Rx:B / UnRx:H	UNFOLDED_PROTEIN_RESPONSE	Pt4 X4	NA
30	X4 1 Rx:B / UnRx:H	UV_RESPONSE_UP	Pt4 X4	NA
31	X4 2 Rx:A / UnRx:H	ALLOGRAFT_REJECTION	Pt4 X4	NA
32	X4 2 Rx:A / UnRx:H	APOPTOSIS	Pt4 X4	NA
33	X4 2 Rx:A / UnRx:H	BILE_ACID_METABOLISM	Pt4 X4	NA
34	X4 2 Rx:A / UnRx:H	COAGULATION	Pt4 X4	NA
35	X4 2 Rx:A / UnRx:H	E2F_TARGETS	Pt4 X4	NA
36	X4 2 Rx:A / UnRx:H	EPITHELIAL_MESENCHYMAL_TRANSITION	Pt4 X4	NA
37	X4 2 Rx:A / UnRx:H	ESTROGEN_RESPONSE_EARLY	Pt4 X4	NA
38	X4 2 Rx:A / UnRx:H	ESTROGEN_RESPONSE_LATE	Pt4 X4	NA
39	X4 2 Rx:A / UnRx:H	FATTY_ACID_METABOLISM	Pt4 X4	NA
40	X4 2 Rx:A / UnRx:H	G2M_CHECKPOINT	Pt4 X4	NA
41	X4 2 Rx:A / UnRx:H	GLYCOLYSIS	Pt4 X4	NA
42	X4 2 Rx:A / UnRx:H	HYPOXIA	Pt4 X4	NA
43	X4 2 Rx:A / UnRx:H	IL6_JAK_STAT3_SIGNALING	Pt4 X4	NA
44	X4 2 Rx:A / UnRx:H	INFLAMMATORY_RESPONSE	Pt4 X4	NA
45	X4 2 Rx:A / UnRx:H	INTERFERON_ALPHA_RESPONSE	Pt4 X4	3.82950868430421
46	X4 2 Rx:A / UnRx:H	INTERFERON_GAMMA_RESPONSE	Pt4 X4	NA
47	X4 2 Rx:A / UnRx:H	KRAS_SIGNALING_DN	Pt4 X4	NA
48	X4 2 Rx:A / UnRx:H	KRAS_SIGNALING_UP	Pt4 X4	NA
49	X4 2 Rx:A / UnRx:H	MITOTIC_SPINDLE	Pt4 X4	NA
50	X4 2 Rx:A / UnRx:H	MTORC1_SIGNALING	Pt4 X4	NA
51	X4 2 Rx:A / UnRx:H	MYC_TARGETS_V1	Pt4 X4	-2.74032467791061
52	X4 2 Rx:A / UnRx:H	MYC_TARGETS_V2	Pt4 X4	-1.82296706047942
53	X4 2 Rx:A / UnRx:H	MYOGENESIS	Pt4 X4	NA
54	X4 2 Rx:A / UnRx:H	OXIDATIVE_PHOSPHORYLATION	Pt4 X4	-2.16048257117553
55	X4 2 Rx:A / UnRx:H	P53_PATHWAY	Pt4 X4	NA
56	X4 2 Rx:A / UnRx:H	SPERMATOGENESIS	Pt4 X4	NA
57	X4 2 Rx:A / UnRx:H	TGF_BETA_SIGNALING	Pt4 X4	NA
58	X4 2 Rx:A / UnRx:H	TNFA_SIGNALING_VIA_NFKB	Pt4 X4	NA
59	X4 2 Rx:A / UnRx:H	UNFOLDED_PROTEIN_RESPONSE	Pt4 X4	NA
60	X4 2 Rx:A / UnRx:H	UV_RESPONSE_UP	Pt4 X4	NA
61	X5 1 RxH:B / UnRx:H	ALLOGRAFT_REJECTION	Pt4 X5	NA
62	X5 1 RxH:B / UnRx:H	APOPTOSIS	Pt4 X5	NA
63	X5 1 RxH:B / UnRx:H	BILE_ACID_METABOLISM	Pt4 X5	NA
64	X5 1 RxH:B / UnRx:H	COAGULATION	Pt4 X5	NA
65	X5 1 RxH:B / UnRx:H	E2F_TARGETS	Pt4 X5	NA
66	X5 1 RxH:B / UnRx:H	EPITHELIAL_MESENCHYMAL_TRANSITION	Pt4 X5	NA
67	X5 1 RxH:B / UnRx:H	ESTROGEN_RESPONSE_EARLY	Pt4 X5	NA
68	X5 1 RxH:B / UnRx:H	ESTROGEN_RESPONSE_LATE	Pt4 X5	NA
69	X5 1 RxH:B / UnRx:H	FATTY_ACID_METABOLISM	Pt4 X5	NA
70	X5 1 RxH:B / UnRx:H	G2M_CHECKPOINT	Pt4 X5	NA
71	X5 1 RxH:B / UnRx:H	GLYCOLYSIS	Pt4 X5	NA
72	X5 1 RxH:B / UnRx:H	HYPOXIA	Pt4 X5	NA
73	X5 1 RxH:B / UnRx:H	IL6_JAK_STAT3_SIGNALING	Pt4 X5	NA
74	X5 1 RxH:B / UnRx:H	INFLAMMATORY_RESPONSE	Pt4 X5	NA
75	X5 1 RxH:B / UnRx:H	INTERFERON_ALPHA_RESPONSE	Pt4 X5	NA
76	X5 1 RxH:B / UnRx:H	INTERFERON_GAMMA_RESPONSE	Pt4 X5	NA
77	X5 1 RxH:B / UnRx:H	KRAS_SIGNALING_DN	Pt4 X5	NA
78	X5 1 RxH:B / UnRx:H	KRAS_SIGNALING_UP	Pt4 X5	NA
79	X5 1 RxH:B / UnRx:H	MITOTIC_SPINDLE	Pt4 X5	NA
80	X5 1 RxH:B / UnRx:H	MTORC1_SIGNALING	Pt4 X5	NA
81	X5 1 RxH:B / UnRx:H	MYC_TARGETS_V1	Pt4 X5	-1.91885619802478
82	X5 1 RxH:B / UnRx:H	MYC_TARGETS_V2	Pt4 X5	-2.26089907583971
83	X5 1 RxH:B / UnRx:H	MYOGENESIS	Pt4 X5	NA
84	X5 1 RxH:B / UnRx:H	OXIDATIVE_PHOSPHORYLATION	Pt4 X5	-2.46797217908426
85	X5 1 RxH:B / UnRx:H	P53_PATHWAY	Pt4 X5	NA
86	X5 1 RxH:B / UnRx:H	SPERMATOGENESIS	Pt4 X5	NA
87	X5 1 RxH:B / UnRx:H	TGF_BETA_SIGNALING	Pt4 X5	NA
88	X5 1 RxH:B / UnRx:H	TNFA_SIGNALING_VIA_NFKB	Pt4 X5	NA
89	X5 1 RxH:B / UnRx:H	UNFOLDED_PROTEIN_RESPONSE	Pt4 X5	NA
90	X5 1 RxH:B / UnRx:H	UV_RESPONSE_UP	Pt4 X5	NA
91	X5 2 Rx:A / UnRx:H	ALLOGRAFT_REJECTION	Pt4 X5	NA
92	X5 2 Rx:A / UnRx:H	APOPTOSIS	Pt4 X5	NA
93	X5 2 Rx:A / UnRx:H	BILE_ACID_METABOLISM	Pt4 X5	NA
94	X5 2 Rx:A / UnRx:H	COAGULATION	Pt4 X5	NA
95	X5 2 Rx:A / UnRx:H	E2F_TARGETS	Pt4 X5	NA
96	X5 2 Rx:A / UnRx:H	EPITHELIAL_MESENCHYMAL_TRANSITION	Pt4 X5	3.77958842860765
97	X5 2 Rx:A / UnRx:H	ESTROGEN_RESPONSE_EARLY	Pt4 X5	NA
98	X5 2 Rx:A / UnRx:H	ESTROGEN_RESPONSE_LATE	Pt4 X5	NA
99	X5 2 Rx:A / UnRx:H	FATTY_ACID_METABOLISM	Pt4 X5	NA
100	X5 2 Rx:A / UnRx:H	G2M_CHECKPOINT	Pt4 X5	NA
101	X5 2 Rx:A / UnRx:H	GLYCOLYSIS	Pt4 X5	NA
102	X5 2 Rx:A / UnRx:H	HYPOXIA	Pt4 X5	NA
103	X5 2 Rx:A / UnRx:H	IL6_JAK_STAT3_SIGNALING	Pt4 X5	NA
104	X5 2 Rx:A / UnRx:H	INFLAMMATORY_RESPONSE	Pt4 X5	NA
105	X5 2 Rx:A / UnRx:H	INTERFERON_ALPHA_RESPONSE	Pt4 X5	NA
106	X5 2 Rx:A / UnRx:H	INTERFERON_GAMMA_RESPONSE	Pt4 X5	NA
107	X5 2 Rx:A / UnRx:H	KRAS_SIGNALING_DN	Pt4 X5	NA
108	X5 2 Rx:A / UnRx:H	KRAS_SIGNALING_UP	Pt4 X5	NA
109	X5 2 Rx:A / UnRx:H	MITOTIC_SPINDLE	Pt4 X5	NA
110	X5 2 Rx:A / UnRx:H	MTORC1_SIGNALING	Pt4 X5	-1.41792170566797
111	X5 2 Rx:A / UnRx:H	MYC_TARGETS_V1	Pt4 X5	-3.6969592671367
112	X5 2 Rx:A / UnRx:H	MYC_TARGETS_V2	Pt4 X5	-2.92461464805568
113	X5 2 Rx:A / UnRx:H	MYOGENESIS	Pt4 X5	NA
114	X5 2 Rx:A / UnRx:H	OXIDATIVE_PHOSPHORYLATION	Pt4 X5	-2.6370213406844
115	X5 2 Rx:A / UnRx:H	P53_PATHWAY	Pt4 X5	NA
116	X5 2 Rx:A / UnRx:H	SPERMATOGENESIS	Pt4 X5	NA
117	X5 2 Rx:A / UnRx:H	TGF_BETA_SIGNALING	Pt4 X5	3.85147399103167
118	X5 2 Rx:A / UnRx:H	TNFA_SIGNALING_VIA_NFKB	Pt4 X5	NA
119	X5 2 Rx:A / UnRx:H	UNFOLDED_PROTEIN_RESPONSE	Pt4 X5	NA
120	X5 2 Rx:A / UnRx:H	UV_RESPONSE_UP	Pt4 X5	NA
121	X5 3 RxH:A / UnRx:H	ALLOGRAFT_REJECTION	Pt4 X5	NA
122	X5 3 RxH:A / UnRx:H	APOPTOSIS	Pt4 X5	3.55605662373591
123	X5 3 RxH:A / UnRx:H	BILE_ACID_METABOLISM	Pt4 X5	NA
124	X5 3 RxH:A / UnRx:H	COAGULATION	Pt4 X5	3.584987484056
125	X5 3 RxH:A / UnRx:H	E2F_TARGETS	Pt4 X5	NA
126	X5 3 RxH:A / UnRx:H	EPITHELIAL_MESENCHYMAL_TRANSITION	Pt4 X5	4.45484239359065
127	X5 3 RxH:A / UnRx:H	ESTROGEN_RESPONSE_EARLY	Pt4 X5	NA
128	X5 3 RxH:A / UnRx:H	ESTROGEN_RESPONSE_LATE	Pt4 X5	3.47837369735591
129	X5 3 RxH:A / UnRx:H	FATTY_ACID_METABOLISM	Pt4 X5	NA
130	X5 3 RxH:A / UnRx:H	G2M_CHECKPOINT	Pt4 X5	NA
131	X5 3 RxH:A / UnRx:H	GLYCOLYSIS	Pt4 X5	NA
132	X5 3 RxH:A / UnRx:H	HYPOXIA	Pt4 X5	3.92404250996394
133	X5 3 RxH:A / UnRx:H	IL6_JAK_STAT3_SIGNALING	Pt4 X5	NA
134	X5 3 RxH:A / UnRx:H	INFLAMMATORY_RESPONSE	Pt4 X5	NA
135	X5 3 RxH:A / UnRx:H	INTERFERON_ALPHA_RESPONSE	Pt4 X5	4.00072784072436
136	X5 3 RxH:A / UnRx:H	INTERFERON_GAMMA_RESPONSE	Pt4 X5	4.2848442458973
137	X5 3 RxH:A / UnRx:H	KRAS_SIGNALING_DN	Pt4 X5	NA
138	X5 3 RxH:A / UnRx:H	KRAS_SIGNALING_UP	Pt4 X5	3.88398823768295
139	X5 3 RxH:A / UnRx:H	MITOTIC_SPINDLE	Pt4 X5	NA
140	X5 3 RxH:A / UnRx:H	MTORC1_SIGNALING	Pt4 X5	NA
141	X5 3 RxH:A / UnRx:H	MYC_TARGETS_V1	Pt4 X5	-5.37602358677491
142	X5 3 RxH:A / UnRx:H	MYC_TARGETS_V2	Pt4 X5	-3.3460706683451
143	X5 3 RxH:A / UnRx:H	MYOGENESIS	Pt4 X5	4.1146444424413
144	X5 3 RxH:A / UnRx:H	OXIDATIVE_PHOSPHORYLATION	Pt4 X5	-3.63358626198019
145	X5 3 RxH:A / UnRx:H	P53_PATHWAY	Pt4 X5	NA
146	X5 3 RxH:A / UnRx:H	SPERMATOGENESIS	Pt4 X5	NA
147	X5 3 RxH:A / UnRx:H	TGF_BETA_SIGNALING	Pt4 X5	3.5330248884432
148	X5 3 RxH:A / UnRx:H	TNFA_SIGNALING_VIA_NFKB	Pt4 X5	NA
149	X5 3 RxH:A / UnRx:H	UNFOLDED_PROTEIN_RESPONSE	Pt4 X5	NA
150	X5 3 RxH:A / UnRx:H	UV_RESPONSE_UP	Pt4 X5	NA
151	X6 Rx:A / UnRx:H	ALLOGRAFT_REJECTION	Pt4 X6	NA
152	X6 Rx:A / UnRx:H	APOPTOSIS	Pt4 X6	3.85832752144981
153	X6 Rx:A / UnRx:H	BILE_ACID_METABOLISM	Pt4 X6	NA
154	X6 Rx:A / UnRx:H	COAGULATION	Pt4 X6	NA
155	X6 Rx:A / UnRx:H	E2F_TARGETS	Pt4 X6	NA
156	X6 Rx:A / UnRx:H	EPITHELIAL_MESENCHYMAL_TRANSITION	Pt4 X6	4.06268739182119
157	X6 Rx:A / UnRx:H	ESTROGEN_RESPONSE_EARLY	Pt4 X6	NA
158	X6 Rx:A / UnRx:H	ESTROGEN_RESPONSE_LATE	Pt4 X6	NA
159	X6 Rx:A / UnRx:H	FATTY_ACID_METABOLISM	Pt4 X6	-1.51085302740076
160	X6 Rx:A / UnRx:H	G2M_CHECKPOINT	Pt4 X6	NA
161	X6 Rx:A / UnRx:H	GLYCOLYSIS	Pt4 X6	NA
162	X6 Rx:A / UnRx:H	HYPOXIA	Pt4 X6	3.75036000894079
163	X6 Rx:A / UnRx:H	IL6_JAK_STAT3_SIGNALING	Pt4 X6	NA
164	X6 Rx:A / UnRx:H	INFLAMMATORY_RESPONSE	Pt4 X6	NA
165	X6 Rx:A / UnRx:H	INTERFERON_ALPHA_RESPONSE	Pt4 X6	NA
166	X6 Rx:A / UnRx:H	INTERFERON_GAMMA_RESPONSE	Pt4 X6	NA
167	X6 Rx:A / UnRx:H	KRAS_SIGNALING_DN	Pt4 X6	NA
168	X6 Rx:A / UnRx:H	KRAS_SIGNALING_UP	Pt4 X6	NA
169	X6 Rx:A / UnRx:H	MITOTIC_SPINDLE	Pt4 X6	NA
170	X6 Rx:A / UnRx:H	MTORC1_SIGNALING	Pt4 X6	-1.06630059889582
171	X6 Rx:A / UnRx:H	MYC_TARGETS_V1	Pt4 X6	-3.18747246537618
172	X6 Rx:A / UnRx:H	MYC_TARGETS_V2	Pt4 X6	-2.37832404467223
173	X6 Rx:A / UnRx:H	MYOGENESIS	Pt4 X6	NA
174	X6 Rx:A / UnRx:H	OXIDATIVE_PHOSPHORYLATION	Pt4 X6	-1.10994941999654
175	X6 Rx:A / UnRx:H	P53_PATHWAY	Pt4 X6	NA
176	X6 Rx:A / UnRx:H	SPERMATOGENESIS	Pt4 X6	NA
177	X6 Rx:A / UnRx:H	TGF_BETA_SIGNALING	Pt4 X6	NA
178	X6 Rx:A / UnRx:H	TNFA_SIGNALING_VIA_NFKB	Pt4 X6	4.4466203284399
179	X6 Rx:A / UnRx:H	UNFOLDED_PROTEIN_RESPONSE	Pt4 X6	NA
180	X6 Rx:A / UnRx:H	UV_RESPONSE_UP	Pt4 X6	NA
181	X6 RxH:A / UnRx:H	ALLOGRAFT_REJECTION	Pt4 X6	NA
182	X6 RxH:A / UnRx:H	APOPTOSIS	Pt4 X6	3.94756533147863
183	X6 RxH:A / UnRx:H	BILE_ACID_METABOLISM	Pt4 X6	NA
184	X6 RxH:A / UnRx:H	COAGULATION	Pt4 X6	NA
185	X6 RxH:A / UnRx:H	E2F_TARGETS	Pt4 X6	NA
186	X6 RxH:A / UnRx:H	EPITHELIAL_MESENCHYMAL_TRANSITION	Pt4 X6	4.63531816145507
187	X6 RxH:A / UnRx:H	ESTROGEN_RESPONSE_EARLY	Pt4 X6	3.56529817935053
188	X6 RxH:A / UnRx:H	ESTROGEN_RESPONSE_LATE	Pt4 X6	NA
189	X6 RxH:A / UnRx:H	FATTY_ACID_METABOLISM	Pt4 X6	-1.8359943280865
190	X6 RxH:A / UnRx:H	G2M_CHECKPOINT	Pt4 X6	NA
191	X6 RxH:A / UnRx:H	GLYCOLYSIS	Pt4 X6	NA
192	X6 RxH:A / UnRx:H	HYPOXIA	Pt4 X6	3.8847440441638
193	X6 RxH:A / UnRx:H	IL6_JAK_STAT3_SIGNALING	Pt4 X6	NA
194	X6 RxH:A / UnRx:H	INFLAMMATORY_RESPONSE	Pt4 X6	NA
195	X6 RxH:A / UnRx:H	INTERFERON_ALPHA_RESPONSE	Pt4 X6	NA
196	X6 RxH:A / UnRx:H	INTERFERON_GAMMA_RESPONSE	Pt4 X6	NA
197	X6 RxH:A / UnRx:H	KRAS_SIGNALING_DN	Pt4 X6	NA
198	X6 RxH:A / UnRx:H	KRAS_SIGNALING_UP	Pt4 X6	NA
199	X6 RxH:A / UnRx:H	MITOTIC_SPINDLE	Pt4 X6	NA
200	X6 RxH:A / UnRx:H	MTORC1_SIGNALING	Pt4 X6	NA
201	X6 RxH:A / UnRx:H	MYC_TARGETS_V1	Pt4 X6	-3.87792263691994
202	X6 RxH:A / UnRx:H	MYC_TARGETS_V2	Pt4 X6	-2.97593200531006
203	X6 RxH:A / UnRx:H	MYOGENESIS	Pt4 X6	NA
204	X6 RxH:A / UnRx:H	OXIDATIVE_PHOSPHORYLATION	Pt4 X6	-1.65079592326578
205	X6 RxH:A / UnRx:H	P53_PATHWAY	Pt4 X6	NA
206	X6 RxH:A / UnRx:H	SPERMATOGENESIS	Pt4 X6	4.01064546729919
207	X6 RxH:A / UnRx:H	TGF_BETA_SIGNALING	Pt4 X6	NA
208	X6 RxH:A / UnRx:H	TNFA_SIGNALING_VIA_NFKB	Pt4 X6	3.99777890979178
209	X6 RxH:A / UnRx:H	UNFOLDED_PROTEIN_RESPONSE	Pt4 X6	NA
210	X6 RxH:A / UnRx:H	UV_RESPONSE_UP	Pt4 X6	NA
211	X7 Rx:A / UnRx:H	ALLOGRAFT_REJECTION	Pt4 X7	NA
212	X7 Rx:A / UnRx:H	APOPTOSIS	Pt4 X7	4.09082779290921
213	X7 Rx:A / UnRx:H	BILE_ACID_METABOLISM	Pt4 X7	NA
214	X7 Rx:A / UnRx:H	COAGULATION	Pt4 X7	NA
215	X7 Rx:A / UnRx:H	E2F_TARGETS	Pt4 X7	NA
216	X7 Rx:A / UnRx:H	EPITHELIAL_MESENCHYMAL_TRANSITION	Pt4 X7	3.97011424058284
217	X7 Rx:A / UnRx:H	ESTROGEN_RESPONSE_EARLY	Pt4 X7	3.63340026252265
218	X7 Rx:A / UnRx:H	ESTROGEN_RESPONSE_LATE	Pt4 X7	NA
219	X7 Rx:A / UnRx:H	FATTY_ACID_METABOLISM	Pt4 X7	NA
220	X7 Rx:A / UnRx:H	G2M_CHECKPOINT	Pt4 X7	NA
221	X7 Rx:A / UnRx:H	GLYCOLYSIS	Pt4 X7	NA
222	X7 Rx:A / UnRx:H	HYPOXIA	Pt4 X7	4.48133525523947
223	X7 Rx:A / UnRx:H	IL6_JAK_STAT3_SIGNALING	Pt4 X7	NA
224	X7 Rx:A / UnRx:H	INFLAMMATORY_RESPONSE	Pt4 X7	NA
225	X7 Rx:A / UnRx:H	INTERFERON_ALPHA_RESPONSE	Pt4 X7	-1.12959434123251
226	X7 Rx:A / UnRx:H	INTERFERON_GAMMA_RESPONSE	Pt4 X7	NA
227	X7 Rx:A / UnRx:H	KRAS_SIGNALING_DN	Pt4 X7	NA
228	X7 Rx:A / UnRx:H	KRAS_SIGNALING_UP	Pt4 X7	NA
229	X7 Rx:A / UnRx:H	MITOTIC_SPINDLE	Pt4 X7	NA
230	X7 Rx:A / UnRx:H	MTORC1_SIGNALING	Pt4 X7	NA
231	X7 Rx:A / UnRx:H	MYC_TARGETS_V1	Pt4 X7	-1.97331146086499
232	X7 Rx:A / UnRx:H	MYC_TARGETS_V2	Pt4 X7	-1.84632675042203
233	X7 Rx:A / UnRx:H	MYOGENESIS	Pt4 X7	NA
234	X7 Rx:A / UnRx:H	OXIDATIVE_PHOSPHORYLATION	Pt4 X7	-3.64460482932801
235	X7 Rx:A / UnRx:H	P53_PATHWAY	Pt4 X7	3.50088609438494
236	X7 Rx:A / UnRx:H	SPERMATOGENESIS	Pt4 X7	3.86693583440825
237	X7 Rx:A / UnRx:H	TGF_BETA_SIGNALING	Pt4 X7	4.04371080900742
238	X7 Rx:A / UnRx:H	TNFA_SIGNALING_VIA_NFKB	Pt4 X7	4.98939220100125
239	X7 Rx:A / UnRx:H	UNFOLDED_PROTEIN_RESPONSE	Pt4 X7	NA
240	X7 Rx:A / UnRx:H	UV_RESPONSE_UP	Pt4 X7	3.69888612156763
241	X7 RxH:A / UnRx:H	ALLOGRAFT_REJECTION	Pt4 X7	NA
242	X7 RxH:A / UnRx:H	APOPTOSIS	Pt4 X7	3.97208790560492
243	X7 RxH:A / UnRx:H	BILE_ACID_METABOLISM	Pt4 X7	NA
244	X7 RxH:A / UnRx:H	COAGULATION	Pt4 X7	NA
245	X7 RxH:A / UnRx:H	E2F_TARGETS	Pt4 X7	NA
246	X7 RxH:A / UnRx:H	EPITHELIAL_MESENCHYMAL_TRANSITION	Pt4 X7	4.00571409008724
247	X7 RxH:A / UnRx:H	ESTROGEN_RESPONSE_EARLY	Pt4 X7	3.77350769762524
248	X7 RxH:A / UnRx:H	ESTROGEN_RESPONSE_LATE	Pt4 X7	3.71323442996187
249	X7 RxH:A / UnRx:H	FATTY_ACID_METABOLISM	Pt4 X7	NA
250	X7 RxH:A / UnRx:H	G2M_CHECKPOINT	Pt4 X7	NA
251	X7 RxH:A / UnRx:H	GLYCOLYSIS	Pt4 X7	NA
252	X7 RxH:A / UnRx:H	HYPOXIA	Pt4 X7	3.6650110017815
253	X7 RxH:A / UnRx:H	IL6_JAK_STAT3_SIGNALING	Pt4 X7	NA
254	X7 RxH:A / UnRx:H	INFLAMMATORY_RESPONSE	Pt4 X7	NA
255	X7 RxH:A / UnRx:H	INTERFERON_ALPHA_RESPONSE	Pt4 X7	NA
256	X7 RxH:A / UnRx:H	INTERFERON_GAMMA_RESPONSE	Pt4 X7	NA
257	X7 RxH:A / UnRx:H	KRAS_SIGNALING_DN	Pt4 X7	NA
258	X7 RxH:A / UnRx:H	KRAS_SIGNALING_UP	Pt4 X7	NA
259	X7 RxH:A / UnRx:H	MITOTIC_SPINDLE	Pt4 X7	NA
260	X7 RxH:A / UnRx:H	MTORC1_SIGNALING	Pt4 X7	NA
261	X7 RxH:A / UnRx:H	MYC_TARGETS_V1	Pt4 X7	-1.73781586573777
262	X7 RxH:A / UnRx:H	MYC_TARGETS_V2	Pt4 X7	-1.899965859388
263	X7 RxH:A / UnRx:H	MYOGENESIS	Pt4 X7	NA
264	X7 RxH:A / UnRx:H	OXIDATIVE_PHOSPHORYLATION	Pt4 X7	-4.05556384070316
265	X7 RxH:A / UnRx:H	P53_PATHWAY	Pt4 X7	NA
266	X7 RxH:A / UnRx:H	SPERMATOGENESIS	Pt4 X7	3.52311063663746
267	X7 RxH:A / UnRx:H	TGF_BETA_SIGNALING	Pt4 X7	4.05669127960044
268	X7 RxH:A / UnRx:H	TNFA_SIGNALING_VIA_NFKB	Pt4 X7	4.62427647258927
269	X7 RxH:A / UnRx:H	UNFOLDED_PROTEIN_RESPONSE	Pt4 X7	NA
270	X7 RxH:A / UnRx:H	UV_RESPONSE_UP	Pt4 X7	NA
271	X8 Rx:A / UnRx:G	ALLOGRAFT_REJECTION	Pt5 X8	NA
272	X8 Rx:A / UnRx:G	APOPTOSIS	Pt5 X8	NA
273	X8 Rx:A / UnRx:G	BILE_ACID_METABOLISM	Pt5 X8	-1.23045408993356
274	X8 Rx:A / UnRx:G	COAGULATION	Pt5 X8	NA
275	X8 Rx:A / UnRx:G	E2F_TARGETS	Pt5 X8	4.57560963781849
276	X8 Rx:A / UnRx:G	EPITHELIAL_MESENCHYMAL_TRANSITION	Pt5 X8	NA
277	X8 Rx:A / UnRx:G	ESTROGEN_RESPONSE_EARLY	Pt5 X8	NA
278	X8 Rx:A / UnRx:G	ESTROGEN_RESPONSE_LATE	Pt5 X8	NA
279	X8 Rx:A / UnRx:G	FATTY_ACID_METABOLISM	Pt5 X8	NA
280	X8 Rx:A / UnRx:G	G2M_CHECKPOINT	Pt5 X8	4.30574683850431
281	X8 Rx:A / UnRx:G	GLYCOLYSIS	Pt5 X8	NA
282	X8 Rx:A / UnRx:G	HYPOXIA	Pt5 X8	NA
283	X8 Rx:A / UnRx:G	IL6_JAK_STAT3_SIGNALING	Pt5 X8	-1.04170328693975
284	X8 Rx:A / UnRx:G	INFLAMMATORY_RESPONSE	Pt5 X8	-1.20942515522721
285	X8 Rx:A / UnRx:G	INTERFERON_ALPHA_RESPONSE	Pt5 X8	-1.01572072684951
286	X8 Rx:A / UnRx:G	INTERFERON_GAMMA_RESPONSE	Pt5 X8	-1.67385238505435
287	X8 Rx:A / UnRx:G	KRAS_SIGNALING_DN	Pt5 X8	NA
288	X8 Rx:A / UnRx:G	KRAS_SIGNALING_UP	Pt5 X8	NA
289	X8 Rx:A / UnRx:G	MITOTIC_SPINDLE	Pt5 X8	4.14819091379365
290	X8 Rx:A / UnRx:G	MTORC1_SIGNALING	Pt5 X8	NA
291	X8 Rx:A / UnRx:G	MYC_TARGETS_V1	Pt5 X8	NA
292	X8 Rx:A / UnRx:G	MYC_TARGETS_V2	Pt5 X8	NA
293	X8 Rx:A / UnRx:G	MYOGENESIS	Pt5 X8	NA
294	X8 Rx:A / UnRx:G	OXIDATIVE_PHOSPHORYLATION	Pt5 X8	NA
295	X8 Rx:A / UnRx:G	P53_PATHWAY	Pt5 X8	NA
296	X8 Rx:A / UnRx:G	SPERMATOGENESIS	Pt5 X8	NA
297	X8 Rx:A / UnRx:G	TGF_BETA_SIGNALING	Pt5 X8	NA
298	X8 Rx:A / UnRx:G	TNFA_SIGNALING_VIA_NFKB	Pt5 X8	NA
299	X8 Rx:A / UnRx:G	UNFOLDED_PROTEIN_RESPONSE	Pt5 X8	NA
300	X8 Rx:A / UnRx:G	UV_RESPONSE_UP	Pt5 X8	NA
301	X8 RxH:D / UnRx:G	ALLOGRAFT_REJECTION	Pt5 X8	NA
302	X8 RxH:D / UnRx:G	APOPTOSIS	Pt5 X8	NA
303	X8 RxH:D / UnRx:G	BILE_ACID_METABOLISM	Pt5 X8	NA
304	X8 RxH:D / UnRx:G	COAGULATION	Pt5 X8	NA
305	X8 RxH:D / UnRx:G	E2F_TARGETS	Pt5 X8	NA
306	X8 RxH:D / UnRx:G	EPITHELIAL_MESENCHYMAL_TRANSITION	Pt5 X8	NA
307	X8 RxH:D / UnRx:G	ESTROGEN_RESPONSE_EARLY	Pt5 X8	NA
308	X8 RxH:D / UnRx:G	ESTROGEN_RESPONSE_LATE	Pt5 X8	NA
309	X8 RxH:D / UnRx:G	FATTY_ACID_METABOLISM	Pt5 X8	NA
310	X8 RxH:D / UnRx:G	G2M_CHECKPOINT	Pt5 X8	NA
311	X8 RxH:D / UnRx:G	GLYCOLYSIS	Pt5 X8	NA
312	X8 RxH:D / UnRx:G	HYPOXIA	Pt5 X8	NA
313	X8 RxH:D / UnRx:G	IL6_JAK_STAT3_SIGNALING	Pt5 X8	NA
314	X8 RxH:D / UnRx:G	INFLAMMATORY_RESPONSE	Pt5 X8	NA
315	X8 RxH:D / UnRx:G	INTERFERON_ALPHA_RESPONSE	Pt5 X8	NA
316	X8 RxH:D / UnRx:G	INTERFERON_GAMMA_RESPONSE	Pt5 X8	NA
317	X8 RxH:D / UnRx:G	KRAS_SIGNALING_DN	Pt5 X8	NA
318	X8 RxH:D / UnRx:G	KRAS_SIGNALING_UP	Pt5 X8	NA
319	X8 RxH:D / UnRx:G	MITOTIC_SPINDLE	Pt5 X8	NA
320	X8 RxH:D / UnRx:G	MTORC1_SIGNALING	Pt5 X8	NA
321	X8 RxH:D / UnRx:G	MYC_TARGETS_V1	Pt5 X8	NA
322	X8 RxH:D / UnRx:G	MYC_TARGETS_V2	Pt5 X8	NA
323	X8 RxH:D / UnRx:G	MYOGENESIS	Pt5 X8	NA
324	X8 RxH:D / UnRx:G	OXIDATIVE_PHOSPHORYLATION	Pt5 X8	NA
325	X8 RxH:D / UnRx:G	P53_PATHWAY	Pt5 X8	NA
326	X8 RxH:D / UnRx:G	SPERMATOGENESIS	Pt5 X8	NA
327	X8 RxH:D / UnRx:G	TGF_BETA_SIGNALING	Pt5 X8	NA
328	X8 RxH:D / UnRx:G	TNFA_SIGNALING_VIA_NFKB	Pt5 X8	NA
329	X8 RxH:D / UnRx:G	UNFOLDED_PROTEIN_RESPONSE	Pt5 X8	NA
330	X8 RxH:D / UnRx:G	UV_RESPONSE_UP	Pt5 X8	NA
331	X10 Rx:A / UnRx:G	ALLOGRAFT_REJECTION	Pt5 X10	NA
332	X10 Rx:A / UnRx:G	APOPTOSIS	Pt5 X10	NA
333	X10 Rx:A / UnRx:G	BILE_ACID_METABOLISM	Pt5 X10	NA
334	X10 Rx:A / UnRx:G	COAGULATION	Pt5 X10	NA
335	X10 Rx:A / UnRx:G	E2F_TARGETS	Pt5 X10	5.35852284437833
336	X10 Rx:A / UnRx:G	EPITHELIAL_MESENCHYMAL_TRANSITION	Pt5 X10	NA
337	X10 Rx:A / UnRx:G	ESTROGEN_RESPONSE_EARLY	Pt5 X10	NA
338	X10 Rx:A / UnRx:G	ESTROGEN_RESPONSE_LATE	Pt5 X10	NA
339	X10 Rx:A / UnRx:G	FATTY_ACID_METABOLISM	Pt5 X10	NA
340	X10 Rx:A / UnRx:G	G2M_CHECKPOINT	Pt5 X10	5.31208340929463
341	X10 Rx:A / UnRx:G	GLYCOLYSIS	Pt5 X10	NA
342	X10 Rx:A / UnRx:G	HYPOXIA	Pt5 X10	NA
343	X10 Rx:A / UnRx:G	IL6_JAK_STAT3_SIGNALING	Pt5 X10	NA
344	X10 Rx:A / UnRx:G	INFLAMMATORY_RESPONSE	Pt5 X10	NA
345	X10 Rx:A / UnRx:G	INTERFERON_ALPHA_RESPONSE	Pt5 X10	3.70606536494256
346	X10 Rx:A / UnRx:G	INTERFERON_GAMMA_RESPONSE	Pt5 X10	NA
347	X10 Rx:A / UnRx:G	KRAS_SIGNALING_DN	Pt5 X10	NA
348	X10 Rx:A / UnRx:G	KRAS_SIGNALING_UP	Pt5 X10	NA
349	X10 Rx:A / UnRx:G	MITOTIC_SPINDLE	Pt5 X10	3.79199620142022
350	X10 Rx:A / UnRx:G	MTORC1_SIGNALING	Pt5 X10	NA
351	X10 Rx:A / UnRx:G	MYC_TARGETS_V1	Pt5 X10	NA
352	X10 Rx:A / UnRx:G	MYC_TARGETS_V2	Pt5 X10	NA
353	X10 Rx:A / UnRx:G	MYOGENESIS	Pt5 X10	NA
354	X10 Rx:A / UnRx:G	OXIDATIVE_PHOSPHORYLATION	Pt5 X10	NA
355	X10 Rx:A / UnRx:G	P53_PATHWAY	Pt5 X10	NA
356	X10 Rx:A / UnRx:G	SPERMATOGENESIS	Pt5 X10	NA
357	X10 Rx:A / UnRx:G	TGF_BETA_SIGNALING	Pt5 X10	NA
358	X10 Rx:A / UnRx:G	TNFA_SIGNALING_VIA_NFKB	Pt5 X10	NA
359	X10 Rx:A / UnRx:G	UNFOLDED_PROTEIN_RESPONSE	Pt5 X10	NA
360	X10 Rx:A / UnRx:G	UV_RESPONSE_UP	Pt5 X10	NA
361	X10 RxH:A / UnRx:G	ALLOGRAFT_REJECTION	Pt5 X10	NA
362	X10 RxH:A / UnRx:G	APOPTOSIS	Pt5 X10	NA
363	X10 RxH:A / UnRx:G	BILE_ACID_METABOLISM	Pt5 X10	NA
364	X10 RxH:A / UnRx:G	COAGULATION	Pt5 X10	NA
365	X10 RxH:A / UnRx:G	E2F_TARGETS	Pt5 X10	3.76663855944162
366	X10 RxH:A / UnRx:G	EPITHELIAL_MESENCHYMAL_TRANSITION	Pt5 X10	3.73236927251656
367	X10 RxH:A / UnRx:G	ESTROGEN_RESPONSE_EARLY	Pt5 X10	4.12580600177688
368	X10 RxH:A / UnRx:G	ESTROGEN_RESPONSE_LATE	Pt5 X10	4.1203397704073
369	X10 RxH:A / UnRx:G	FATTY_ACID_METABOLISM	Pt5 X10	NA
370	X10 RxH:A / UnRx:G	G2M_CHECKPOINT	Pt5 X10	4.2958887779737
371	X10 RxH:A / UnRx:G	GLYCOLYSIS	Pt5 X10	NA
372	X10 RxH:A / UnRx:G	HYPOXIA	Pt5 X10	NA
373	X10 RxH:A / UnRx:G	IL6_JAK_STAT3_SIGNALING	Pt5 X10	NA
374	X10 RxH:A / UnRx:G	INFLAMMATORY_RESPONSE	Pt5 X10	-1.22826335342517
375	X10 RxH:A / UnRx:G	INTERFERON_ALPHA_RESPONSE	Pt5 X10	NA
376	X10 RxH:A / UnRx:G	INTERFERON_GAMMA_RESPONSE	Pt5 X10	NA
377	X10 RxH:A / UnRx:G	KRAS_SIGNALING_DN	Pt5 X10	NA
378	X10 RxH:A / UnRx:G	KRAS_SIGNALING_UP	Pt5 X10	NA
379	X10 RxH:A / UnRx:G	MITOTIC_SPINDLE	Pt5 X10	NA
380	X10 RxH:A / UnRx:G	MTORC1_SIGNALING	Pt5 X10	NA
381	X10 RxH:A / UnRx:G	MYC_TARGETS_V1	Pt5 X10	NA
382	X10 RxH:A / UnRx:G	MYC_TARGETS_V2	Pt5 X10	NA
383	X10 RxH:A / UnRx:G	MYOGENESIS	Pt5 X10	NA
384	X10 RxH:A / UnRx:G	OXIDATIVE_PHOSPHORYLATION	Pt5 X10	NA
385	X10 RxH:A / UnRx:G	P53_PATHWAY	Pt5 X10	NA
386	X10 RxH:A / UnRx:G	SPERMATOGENESIS	Pt5 X10	NA
387	X10 RxH:A / UnRx:G	TGF_BETA_SIGNALING	Pt5 X10	NA
388	X10 RxH:A / UnRx:G	TNFA_SIGNALING_VIA_NFKB	Pt5 X10	NA
389	X10 RxH:A / UnRx:G	UNFOLDED_PROTEIN_RESPONSE	Pt5 X10	NA
390	X10 RxH:A / UnRx:G	UV_RESPONSE_UP	Pt5 X10	NA
391	X10 RxH:E / UnRx:G	ALLOGRAFT_REJECTION	Pt5 X10	NA
392	X10 RxH:E / UnRx:G	APOPTOSIS	Pt5 X10	NA
393	X10 RxH:E / UnRx:G	BILE_ACID_METABOLISM	Pt5 X10	NA
394	X10 RxH:E / UnRx:G	COAGULATION	Pt5 X10	NA
395	X10 RxH:E / UnRx:G	E2F_TARGETS	Pt5 X10	4.05131717460681
396	X10 RxH:E / UnRx:G	EPITHELIAL_MESENCHYMAL_TRANSITION	Pt5 X10	NA
397	X10 RxH:E / UnRx:G	ESTROGEN_RESPONSE_EARLY	Pt5 X10	NA
398	X10 RxH:E / UnRx:G	ESTROGEN_RESPONSE_LATE	Pt5 X10	NA
399	X10 RxH:E / UnRx:G	FATTY_ACID_METABOLISM	Pt5 X10	3.85281619287139
400	X10 RxH:E / UnRx:G	G2M_CHECKPOINT	Pt5 X10	NA
401	X10 RxH:E / UnRx:G	GLYCOLYSIS	Pt5 X10	NA
402	X10 RxH:E / UnRx:G	HYPOXIA	Pt5 X10	NA
403	X10 RxH:E / UnRx:G	IL6_JAK_STAT3_SIGNALING	Pt5 X10	NA
404	X10 RxH:E / UnRx:G	INFLAMMATORY_RESPONSE	Pt5 X10	NA
405	X10 RxH:E / UnRx:G	INTERFERON_ALPHA_RESPONSE	Pt5 X10	NA
406	X10 RxH:E / UnRx:G	INTERFERON_GAMMA_RESPONSE	Pt5 X10	NA
407	X10 RxH:E / UnRx:G	KRAS_SIGNALING_DN	Pt5 X10	3.61133398700078
408	X10 RxH:E / UnRx:G	KRAS_SIGNALING_UP	Pt5 X10	NA
409	X10 RxH:E / UnRx:G	MITOTIC_SPINDLE	Pt5 X10	NA
410	X10 RxH:E / UnRx:G	MTORC1_SIGNALING	Pt5 X10	3.97581873877061
411	X10 RxH:E / UnRx:G	MYC_TARGETS_V1	Pt5 X10	4.37725479523826
412	X10 RxH:E / UnRx:G	MYC_TARGETS_V2	Pt5 X10	4.00078635083358
413	X10 RxH:E / UnRx:G	MYOGENESIS	Pt5 X10	NA
414	X10 RxH:E / UnRx:G	OXIDATIVE_PHOSPHORYLATION	Pt5 X10	NA
415	X10 RxH:E / UnRx:G	P53_PATHWAY	Pt5 X10	NA
416	X10 RxH:E / UnRx:G	SPERMATOGENESIS	Pt5 X10	NA
417	X10 RxH:E / UnRx:G	TGF_BETA_SIGNALING	Pt5 X10	NA
418	X10 RxH:E / UnRx:G	TNFA_SIGNALING_VIA_NFKB	Pt5 X10	NA
419	X10 RxH:E / UnRx:G	UNFOLDED_PROTEIN_RESPONSE	Pt5 X10	NA
420	X10 RxH:E / UnRx:G	UV_RESPONSE_UP	Pt5 X10	NA
421	X5 Rx:D / UnRx:A	ALLOGRAFT_REJECTION	Pt6 X5	3.85894327357743
422	X5 Rx:D / UnRx:A	APOPTOSIS	Pt6 X5	NA
423	X5 Rx:D / UnRx:A	BILE_ACID_METABOLISM	Pt6 X5	NA
424	X5 Rx:D / UnRx:A	COAGULATION	Pt6 X5	NA
425	X5 Rx:D / UnRx:A	E2F_TARGETS	Pt6 X5	NA
426	X5 Rx:D / UnRx:A	EPITHELIAL_MESENCHYMAL_TRANSITION	Pt6 X5	NA
427	X5 Rx:D / UnRx:A	ESTROGEN_RESPONSE_EARLY	Pt6 X5	NA
428	X5 Rx:D / UnRx:A	ESTROGEN_RESPONSE_LATE	Pt6 X5	NA
429	X5 Rx:D / UnRx:A	FATTY_ACID_METABOLISM	Pt6 X5	NA
430	X5 Rx:D / UnRx:A	G2M_CHECKPOINT	Pt6 X5	NA
431	X5 Rx:D / UnRx:A	GLYCOLYSIS	Pt6 X5	-1.40332023636766
432	X5 Rx:D / UnRx:A	HYPOXIA	Pt6 X5	-1.63897025706649
433	X5 Rx:D / UnRx:A	IL6_JAK_STAT3_SIGNALING	Pt6 X5	NA
434	X5 Rx:D / UnRx:A	INFLAMMATORY_RESPONSE	Pt6 X5	NA
435	X5 Rx:D / UnRx:A	INTERFERON_ALPHA_RESPONSE	Pt6 X5	3.98728590154199
436	X5 Rx:D / UnRx:A	INTERFERON_GAMMA_RESPONSE	Pt6 X5	4.32823671849938
437	X5 Rx:D / UnRx:A	KRAS_SIGNALING_DN	Pt6 X5	3.59449055354162
438	X5 Rx:D / UnRx:A	KRAS_SIGNALING_UP	Pt6 X5	NA
439	X5 Rx:D / UnRx:A	MITOTIC_SPINDLE	Pt6 X5	NA
440	X5 Rx:D / UnRx:A	MTORC1_SIGNALING	Pt6 X5	NA
441	X5 Rx:D / UnRx:A	MYC_TARGETS_V1	Pt6 X5	NA
442	X5 Rx:D / UnRx:A	MYC_TARGETS_V2	Pt6 X5	NA
443	X5 Rx:D / UnRx:A	MYOGENESIS	Pt6 X5	NA
444	X5 Rx:D / UnRx:A	OXIDATIVE_PHOSPHORYLATION	Pt6 X5	NA
445	X5 Rx:D / UnRx:A	P53_PATHWAY	Pt6 X5	NA
446	X5 Rx:D / UnRx:A	SPERMATOGENESIS	Pt6 X5	NA
447	X5 Rx:D / UnRx:A	TGF_BETA_SIGNALING	Pt6 X5	NA
448	X5 Rx:D / UnRx:A	TNFA_SIGNALING_VIA_NFKB	Pt6 X5	NA
449	X5 Rx:D / UnRx:A	UNFOLDED_PROTEIN_RESPONSE	Pt6 X5	NA
450	X5 Rx:D / UnRx:A	UV_RESPONSE_UP	Pt6 X5	NA
451	X6 Rx:G / UnRx:G	ALLOGRAFT_REJECTION	Pt6 X6	4.12322393640375
452	X6 Rx:G / UnRx:G	APOPTOSIS	Pt6 X6	3.56061156719605
453	X6 Rx:G / UnRx:G	BILE_ACID_METABOLISM	Pt6 X6	3.60831750688759
454	X6 Rx:G / UnRx:G	COAGULATION	Pt6 X6	3.51304774271605
455	X6 Rx:G / UnRx:G	E2F_TARGETS	Pt6 X6	-1.97243867010694
456	X6 Rx:G / UnRx:G	EPITHELIAL_MESENCHYMAL_TRANSITION	Pt6 X6	-1.79077774121084
457	X6 Rx:G / UnRx:G	ESTROGEN_RESPONSE_EARLY	Pt6 X6	NA
458	X6 Rx:G / UnRx:G	ESTROGEN_RESPONSE_LATE	Pt6 X6	NA
459	X6 Rx:G / UnRx:G	FATTY_ACID_METABOLISM	Pt6 X6	NA
460	X6 Rx:G / UnRx:G	G2M_CHECKPOINT	Pt6 X6	-1.24427191750493
461	X6 Rx:G / UnRx:G	GLYCOLYSIS	Pt6 X6	-2.83027749973764
462	X6 Rx:G / UnRx:G	HYPOXIA	Pt6 X6	-2.97798798184324
463	X6 Rx:G / UnRx:G	IL6_JAK_STAT3_SIGNALING	Pt6 X6	3.40834413018068
464	X6 Rx:G / UnRx:G	INFLAMMATORY_RESPONSE	Pt6 X6	3.59991603147678
465	X6 Rx:G / UnRx:G	INTERFERON_ALPHA_RESPONSE	Pt6 X6	5.24024667960323
466	X6 Rx:G / UnRx:G	INTERFERON_GAMMA_RESPONSE	Pt6 X6	5.34906285968258
467	X6 Rx:G / UnRx:G	KRAS_SIGNALING_DN	Pt6 X6	NA
468	X6 Rx:G / UnRx:G	KRAS_SIGNALING_UP	Pt6 X6	NA
469	X6 Rx:G / UnRx:G	MITOTIC_SPINDLE	Pt6 X6	NA
470	X6 Rx:G / UnRx:G	MTORC1_SIGNALING	Pt6 X6	-1.91220302701246
471	X6 Rx:G / UnRx:G	MYC_TARGETS_V1	Pt6 X6	-1.75083140842544
472	X6 Rx:G / UnRx:G	MYC_TARGETS_V2	Pt6 X6	NA
473	X6 Rx:G / UnRx:G	MYOGENESIS	Pt6 X6	-0.880169882113874
474	X6 Rx:G / UnRx:G	OXIDATIVE_PHOSPHORYLATION	Pt6 X6	NA
475	X6 Rx:G / UnRx:G	P53_PATHWAY	Pt6 X6	NA
476	X6 Rx:G / UnRx:G	SPERMATOGENESIS	Pt6 X6	NA
477	X6 Rx:G / UnRx:G	TGF_BETA_SIGNALING	Pt6 X6	NA
478	X6 Rx:G / UnRx:G	TNFA_SIGNALING_VIA_NFKB	Pt6 X6	3.83881847027787
479	X6 Rx:G / UnRx:G	UNFOLDED_PROTEIN_RESPONSE	Pt6 X6	NA
480	X6 Rx:G / UnRx:G	UV_RESPONSE_UP	Pt6 X6	NA
481	X6 RxH:B / UnRx:G	ALLOGRAFT_REJECTION	Pt6 X6	NA
482	X6 RxH:B / UnRx:G	APOPTOSIS	Pt6 X6	NA
483	X6 RxH:B / UnRx:G	BILE_ACID_METABOLISM	Pt6 X6	NA
484	X6 RxH:B / UnRx:G	COAGULATION	Pt6 X6	NA
485	X6 RxH:B / UnRx:G	E2F_TARGETS	Pt6 X6	-3.21156021816257
486	X6 RxH:B / UnRx:G	EPITHELIAL_MESENCHYMAL_TRANSITION	Pt6 X6	NA
487	X6 RxH:B / UnRx:G	ESTROGEN_RESPONSE_EARLY	Pt6 X6	NA
488	X6 RxH:B / UnRx:G	ESTROGEN_RESPONSE_LATE	Pt6 X6	NA
489	X6 RxH:B / UnRx:G	FATTY_ACID_METABOLISM	Pt6 X6	-0.785047963586025
490	X6 RxH:B / UnRx:G	G2M_CHECKPOINT	Pt6 X6	-1.94927152957609
491	X6 RxH:B / UnRx:G	GLYCOLYSIS	Pt6 X6	-2.43643129804312
492	X6 RxH:B / UnRx:G	HYPOXIA	Pt6 X6	-1.25372893744311
493	X6 RxH:B / UnRx:G	IL6_JAK_STAT3_SIGNALING	Pt6 X6	NA
494	X6 RxH:B / UnRx:G	INFLAMMATORY_RESPONSE	Pt6 X6	NA
495	X6 RxH:B / UnRx:G	INTERFERON_ALPHA_RESPONSE	Pt6 X6	4.72962081773827
496	X6 RxH:B / UnRx:G	INTERFERON_GAMMA_RESPONSE	Pt6 X6	4.41578257100118
497	X6 RxH:B / UnRx:G	KRAS_SIGNALING_DN	Pt6 X6	4.12886665503109
498	X6 RxH:B / UnRx:G	KRAS_SIGNALING_UP	Pt6 X6	NA
499	X6 RxH:B / UnRx:G	MITOTIC_SPINDLE	Pt6 X6	NA
500	X6 RxH:B / UnRx:G	MTORC1_SIGNALING	Pt6 X6	-2.31988863207387
501	X6 RxH:B / UnRx:G	MYC_TARGETS_V1	Pt6 X6	-2.47680935546956
502	X6 RxH:B / UnRx:G	MYC_TARGETS_V2	Pt6 X6	NA
503	X6 RxH:B / UnRx:G	MYOGENESIS	Pt6 X6	NA
504	X6 RxH:B / UnRx:G	OXIDATIVE_PHOSPHORYLATION	Pt6 X6	-1.7082906575415
505	X6 RxH:B / UnRx:G	P53_PATHWAY	Pt6 X6	NA
506	X6 RxH:B / UnRx:G	SPERMATOGENESIS	Pt6 X6	NA
507	X6 RxH:B / UnRx:G	TGF_BETA_SIGNALING	Pt6 X6	NA
508	X6 RxH:B / UnRx:G	TNFA_SIGNALING_VIA_NFKB	Pt6 X6	5.11569899150786
509	X6 RxH:B / UnRx:G	UNFOLDED_PROTEIN_RESPONSE	Pt6 X6	-2.05866873967752
510	X6 RxH:B / UnRx:G	UV_RESPONSE_UP	Pt6 X6	NA
511	X7 Rx:G / UnRx:E	ALLOGRAFT_REJECTION	Pt6 X7G	NA
512	X7 Rx:G / UnRx:E	APOPTOSIS	Pt6 X7G	NA
513	X7 Rx:G / UnRx:E	BILE_ACID_METABOLISM	Pt6 X7G	NA
514	X7 Rx:G / UnRx:E	COAGULATION	Pt6 X7G	NA
515	X7 Rx:G / UnRx:E	E2F_TARGETS	Pt6 X7G	NA
516	X7 Rx:G / UnRx:E	EPITHELIAL_MESENCHYMAL_TRANSITION	Pt6 X7G	-2.70880260619025
517	X7 Rx:G / UnRx:E	ESTROGEN_RESPONSE_EARLY	Pt6 X7G	NA
518	X7 Rx:G / UnRx:E	ESTROGEN_RESPONSE_LATE	Pt6 X7G	NA
519	X7 Rx:G / UnRx:E	FATTY_ACID_METABOLISM	Pt6 X7G	NA
520	X7 Rx:G / UnRx:E	G2M_CHECKPOINT	Pt6 X7G	NA
521	X7 Rx:G / UnRx:E	GLYCOLYSIS	Pt6 X7G	-1.40619387746859
522	X7 Rx:G / UnRx:E	HYPOXIA	Pt6 X7G	-3.04011656615883
523	X7 Rx:G / UnRx:E	IL6_JAK_STAT3_SIGNALING	Pt6 X7G	NA
524	X7 Rx:G / UnRx:E	INFLAMMATORY_RESPONSE	Pt6 X7G	NA
525	X7 Rx:G / UnRx:E	INTERFERON_ALPHA_RESPONSE	Pt6 X7G	NA
526	X7 Rx:G / UnRx:E	INTERFERON_GAMMA_RESPONSE	Pt6 X7G	NA
527	X7 Rx:G / UnRx:E	KRAS_SIGNALING_DN	Pt6 X7G	NA
528	X7 Rx:G / UnRx:E	KRAS_SIGNALING_UP	Pt6 X7G	-0.979645837941007
529	X7 Rx:G / UnRx:E	MITOTIC_SPINDLE	Pt6 X7G	NA
530	X7 Rx:G / UnRx:E	MTORC1_SIGNALING	Pt6 X7G	NA
531	X7 Rx:G / UnRx:E	MYC_TARGETS_V1	Pt6 X7G	NA
532	X7 Rx:G / UnRx:E	MYC_TARGETS_V2	Pt6 X7G	NA
533	X7 Rx:G / UnRx:E	MYOGENESIS	Pt6 X7G	-1.34875254901821
534	X7 Rx:G / UnRx:E	OXIDATIVE_PHOSPHORYLATION	Pt6 X7G	NA
535	X7 Rx:G / UnRx:E	P53_PATHWAY	Pt6 X7G	NA
536	X7 Rx:G / UnRx:E	SPERMATOGENESIS	Pt6 X7G	NA
537	X7 Rx:G / UnRx:E	TGF_BETA_SIGNALING	Pt6 X7G	NA
538	X7 Rx:G / UnRx:E	TNFA_SIGNALING_VIA_NFKB	Pt6 X7G	NA
539	X7 Rx:G / UnRx:E	UNFOLDED_PROTEIN_RESPONSE	Pt6 X7G	NA
540	X7 Rx:G / UnRx:E	UV_RESPONSE_UP	Pt6 X7G	NA
541	X7 RxH:G / UnRx:E	ALLOGRAFT_REJECTION	Pt6 X7G	NA
542	X7 RxH:G / UnRx:E	APOPTOSIS	Pt6 X7G	NA
543	X7 RxH:G / UnRx:E	BILE_ACID_METABOLISM	Pt6 X7G	NA
544	X7 RxH:G / UnRx:E	COAGULATION	Pt6 X7G	NA
545	X7 RxH:G / UnRx:E	E2F_TARGETS	Pt6 X7G	NA
546	X7 RxH:G / UnRx:E	EPITHELIAL_MESENCHYMAL_TRANSITION	Pt6 X7G	-1.91383341293945
547	X7 RxH:G / UnRx:E	ESTROGEN_RESPONSE_EARLY	Pt6 X7G	NA
548	X7 RxH:G / UnRx:E	ESTROGEN_RESPONSE_LATE	Pt6 X7G	NA
549	X7 RxH:G / UnRx:E	FATTY_ACID_METABOLISM	Pt6 X7G	NA
550	X7 RxH:G / UnRx:E	G2M_CHECKPOINT	Pt6 X7G	NA
551	X7 RxH:G / UnRx:E	GLYCOLYSIS	Pt6 X7G	NA
552	X7 RxH:G / UnRx:E	HYPOXIA	Pt6 X7G	-2.15891945478199
553	X7 RxH:G / UnRx:E	IL6_JAK_STAT3_SIGNALING	Pt6 X7G	NA
554	X7 RxH:G / UnRx:E	INFLAMMATORY_RESPONSE	Pt6 X7G	NA
555	X7 RxH:G / UnRx:E	INTERFERON_ALPHA_RESPONSE	Pt6 X7G	-1.21518309348048
556	X7 RxH:G / UnRx:E	INTERFERON_GAMMA_RESPONSE	Pt6 X7G	NA
557	X7 RxH:G / UnRx:E	KRAS_SIGNALING_DN	Pt6 X7G	NA
558	X7 RxH:G / UnRx:E	KRAS_SIGNALING_UP	Pt6 X7G	NA
559	X7 RxH:G / UnRx:E	MITOTIC_SPINDLE	Pt6 X7G	NA
560	X7 RxH:G / UnRx:E	MTORC1_SIGNALING	Pt6 X7G	NA
561	X7 RxH:G / UnRx:E	MYC_TARGETS_V1	Pt6 X7G	NA
562	X7 RxH:G / UnRx:E	MYC_TARGETS_V2	Pt6 X7G	NA
563	X7 RxH:G / UnRx:E	MYOGENESIS	Pt6 X7G	-1.48624884463435
564	X7 RxH:G / UnRx:E	OXIDATIVE_PHOSPHORYLATION	Pt6 X7G	NA
565	X7 RxH:G / UnRx:E	P53_PATHWAY	Pt6 X7G	NA
566	X7 RxH:G / UnRx:E	SPERMATOGENESIS	Pt6 X7G	NA
567	X7 RxH:G / UnRx:E	TGF_BETA_SIGNALING	Pt6 X7G	NA
568	X7 RxH:G / UnRx:E	TNFA_SIGNALING_VIA_NFKB	Pt6 X7G	NA
569	X7 RxH:G / UnRx:E	UNFOLDED_PROTEIN_RESPONSE	Pt6 X7G	NA
570	X7 RxH:G / UnRx:E	UV_RESPONSE_UP	Pt6 X7G	NA
571	X8 Rx:G / UnRx:E	ALLOGRAFT_REJECTION	Pt6 X8G	NA
572	X8 Rx:G / UnRx:E	APOPTOSIS	Pt6 X8G	NA
573	X8 Rx:G / UnRx:E	BILE_ACID_METABOLISM	Pt6 X8G	NA
574	X8 Rx:G / UnRx:E	COAGULATION	Pt6 X8G	NA
575	X8 Rx:G / UnRx:E	E2F_TARGETS	Pt6 X8G	NA
576	X8 Rx:G / UnRx:E	EPITHELIAL_MESENCHYMAL_TRANSITION	Pt6 X8G	NA
577	X8 Rx:G / UnRx:E	ESTROGEN_RESPONSE_EARLY	Pt6 X8G	NA
578	X8 Rx:G / UnRx:E	ESTROGEN_RESPONSE_LATE	Pt6 X8G	NA
579	X8 Rx:G / UnRx:E	FATTY_ACID_METABOLISM	Pt6 X8G	NA
580	X8 Rx:G / UnRx:E	G2M_CHECKPOINT	Pt6 X8G	-0.959530340946772
581	X8 Rx:G / UnRx:E	GLYCOLYSIS	Pt6 X8G	-1.26683726541877
582	X8 Rx:G / UnRx:E	HYPOXIA	Pt6 X8G	NA
583	X8 Rx:G / UnRx:E	IL6_JAK_STAT3_SIGNALING	Pt6 X8G	-1.29833624537666
584	X8 Rx:G / UnRx:E	INFLAMMATORY_RESPONSE	Pt6 X8G	NA
585	X8 Rx:G / UnRx:E	INTERFERON_ALPHA_RESPONSE	Pt6 X8G	4.4087416284965
586	X8 Rx:G / UnRx:E	INTERFERON_GAMMA_RESPONSE	Pt6 X8G	4.76930814714844
587	X8 Rx:G / UnRx:E	KRAS_SIGNALING_DN	Pt6 X8G	NA
588	X8 Rx:G / UnRx:E	KRAS_SIGNALING_UP	Pt6 X8G	-1.13334802815041
589	X8 Rx:G / UnRx:E	MITOTIC_SPINDLE	Pt6 X8G	NA
590	X8 Rx:G / UnRx:E	MTORC1_SIGNALING	Pt6 X8G	NA
591	X8 Rx:G / UnRx:E	MYC_TARGETS_V1	Pt6 X8G	NA
592	X8 Rx:G / UnRx:E	MYC_TARGETS_V2	Pt6 X8G	NA
593	X8 Rx:G / UnRx:E	MYOGENESIS	Pt6 X8G	NA
594	X8 Rx:G / UnRx:E	OXIDATIVE_PHOSPHORYLATION	Pt6 X8G	5.37031794470526
595	X8 Rx:G / UnRx:E	P53_PATHWAY	Pt6 X8G	NA
596	X8 Rx:G / UnRx:E	SPERMATOGENESIS	Pt6 X8G	NA
597	X8 Rx:G / UnRx:E	TGF_BETA_SIGNALING	Pt6 X8G	NA
598	X8 Rx:G / UnRx:E	TNFA_SIGNALING_VIA_NFKB	Pt6 X8G	NA
599	X8 Rx:G / UnRx:E	UNFOLDED_PROTEIN_RESPONSE	Pt6 X8G	NA
600	X8 Rx:G / UnRx:E	UV_RESPONSE_UP	Pt6 X8G	-0.996840348232503
601	X8 RxH:G / UnRx:E	ALLOGRAFT_REJECTION	Pt6 X8G	NA
602	X8 RxH:G / UnRx:E	APOPTOSIS	Pt6 X8G	NA
603	X8 RxH:G / UnRx:E	BILE_ACID_METABOLISM	Pt6 X8G	NA
604	X8 RxH:G / UnRx:E	COAGULATION	Pt6 X8G	NA
605	X8 RxH:G / UnRx:E	E2F_TARGETS	Pt6 X8G	NA
606	X8 RxH:G / UnRx:E	EPITHELIAL_MESENCHYMAL_TRANSITION	Pt6 X8G	NA
607	X8 RxH:G / UnRx:E	ESTROGEN_RESPONSE_EARLY	Pt6 X8G	NA
608	X8 RxH:G / UnRx:E	ESTROGEN_RESPONSE_LATE	Pt6 X8G	NA
609	X8 RxH:G / UnRx:E	FATTY_ACID_METABOLISM	Pt6 X8G	NA
610	X8 RxH:G / UnRx:E	G2M_CHECKPOINT	Pt6 X8G	NA
611	X8 RxH:G / UnRx:E	GLYCOLYSIS	Pt6 X8G	NA
612	X8 RxH:G / UnRx:E	HYPOXIA	Pt6 X8G	NA
613	X8 RxH:G / UnRx:E	IL6_JAK_STAT3_SIGNALING	Pt6 X8G	NA
614	X8 RxH:G / UnRx:E	INFLAMMATORY_RESPONSE	Pt6 X8G	NA
615	X8 RxH:G / UnRx:E	INTERFERON_ALPHA_RESPONSE	Pt6 X8G	NA
616	X8 RxH:G / UnRx:E	INTERFERON_GAMMA_RESPONSE	Pt6 X8G	NA
617	X8 RxH:G / UnRx:E	KRAS_SIGNALING_DN	Pt6 X8G	NA
618	X8 RxH:G / UnRx:E	KRAS_SIGNALING_UP	Pt6 X8G	NA
619	X8 RxH:G / UnRx:E	MITOTIC_SPINDLE	Pt6 X8G	NA
620	X8 RxH:G / UnRx:E	MTORC1_SIGNALING	Pt6 X8G	NA
621	X8 RxH:G / UnRx:E	MYC_TARGETS_V1	Pt6 X8G	NA
622	X8 RxH:G / UnRx:E	MYC_TARGETS_V2	Pt6 X8G	NA
623	X8 RxH:G / UnRx:E	MYOGENESIS	Pt6 X8G	NA
624	X8 RxH:G / UnRx:E	OXIDATIVE_PHOSPHORYLATION	Pt6 X8G	NA
625	X8 RxH:G / UnRx:E	P53_PATHWAY	Pt6 X8G	NA
626	X8 RxH:G / UnRx:E	SPERMATOGENESIS	Pt6 X8G	NA
627	X8 RxH:G / UnRx:E	TGF_BETA_SIGNALING	Pt6 X8G	NA
628	X8 RxH:G / UnRx:E	TNFA_SIGNALING_VIA_NFKB	Pt6 X8G	4.19017006177615
629	X8 RxH:G / UnRx:E	UNFOLDED_PROTEIN_RESPONSE	Pt6 X8G	NA
630	X8 RxH:G / UnRx:E	UV_RESPONSE_UP	Pt6 X8G	NA
631	X7 Rx:H / UnRx:E	ALLOGRAFT_REJECTION	Pt6 X7H	-1.24268800775734
632	X7 Rx:H / UnRx:E	APOPTOSIS	Pt6 X7H	-1.65438265078397
633	X7 Rx:H / UnRx:E	BILE_ACID_METABOLISM	Pt6 X7H	NA
634	X7 Rx:H / UnRx:E	COAGULATION	Pt6 X7H	NA
635	X7 Rx:H / UnRx:E	E2F_TARGETS	Pt6 X7H	NA
636	X7 Rx:H / UnRx:E	EPITHELIAL_MESENCHYMAL_TRANSITION	Pt6 X7H	-2.7066906114743
637	X7 Rx:H / UnRx:E	ESTROGEN_RESPONSE_EARLY	Pt6 X7H	NA
638	X7 Rx:H / UnRx:E	ESTROGEN_RESPONSE_LATE	Pt6 X7H	NA
639	X7 Rx:H / UnRx:E	FATTY_ACID_METABOLISM	Pt6 X7H	NA
640	X7 Rx:H / UnRx:E	G2M_CHECKPOINT	Pt6 X7H	NA
641	X7 Rx:H / UnRx:E	GLYCOLYSIS	Pt6 X7H	-1.78125442822909
642	X7 Rx:H / UnRx:E	HYPOXIA	Pt6 X7H	-4.12029201110745
643	X7 Rx:H / UnRx:E	IL6_JAK_STAT3_SIGNALING	Pt6 X7H	-1.52528107047552
644	X7 Rx:H / UnRx:E	INFLAMMATORY_RESPONSE	Pt6 X7H	-1.55917227094623
645	X7 Rx:H / UnRx:E	INTERFERON_ALPHA_RESPONSE	Pt6 X7H	NA
646	X7 Rx:H / UnRx:E	INTERFERON_GAMMA_RESPONSE	Pt6 X7H	NA
647	X7 Rx:H / UnRx:E	KRAS_SIGNALING_DN	Pt6 X7H	NA
648	X7 Rx:H / UnRx:E	KRAS_SIGNALING_UP	Pt6 X7H	-1.2365516718974
649	X7 Rx:H / UnRx:E	MITOTIC_SPINDLE	Pt6 X7H	NA
650	X7 Rx:H / UnRx:E	MTORC1_SIGNALING	Pt6 X7H	-1.15010936095139
651	X7 Rx:H / UnRx:E	MYC_TARGETS_V1	Pt6 X7H	NA
652	X7 Rx:H / UnRx:E	MYC_TARGETS_V2	Pt6 X7H	NA
653	X7 Rx:H / UnRx:E	MYOGENESIS	Pt6 X7H	NA
654	X7 Rx:H / UnRx:E	OXIDATIVE_PHOSPHORYLATION	Pt6 X7H	NA
655	X7 Rx:H / UnRx:E	P53_PATHWAY	Pt6 X7H	-1.05770438782106
656	X7 Rx:H / UnRx:E	SPERMATOGENESIS	Pt6 X7H	NA
657	X7 Rx:H / UnRx:E	TGF_BETA_SIGNALING	Pt6 X7H	NA
658	X7 Rx:H / UnRx:E	TNFA_SIGNALING_VIA_NFKB	Pt6 X7H	-3.08343059075964
659	X7 Rx:H / UnRx:E	UNFOLDED_PROTEIN_RESPONSE	Pt6 X7H	-1.78379275678103
660	X7 Rx:H / UnRx:E	UV_RESPONSE_UP	Pt6 X7H	NA
661	X7 RxH:H / UnRx:E	ALLOGRAFT_REJECTION	Pt6 X7H	NA
662	X7 RxH:H / UnRx:E	APOPTOSIS	Pt6 X7H	-1.43003916114045
663	X7 RxH:H / UnRx:E	BILE_ACID_METABOLISM	Pt6 X7H	NA
664	X7 RxH:H / UnRx:E	COAGULATION	Pt6 X7H	NA
665	X7 RxH:H / UnRx:E	E2F_TARGETS	Pt6 X7H	NA
666	X7 RxH:H / UnRx:E	EPITHELIAL_MESENCHYMAL_TRANSITION	Pt6 X7H	-2.24295278909964
667	X7 RxH:H / UnRx:E	ESTROGEN_RESPONSE_EARLY	Pt6 X7H	NA
668	X7 RxH:H / UnRx:E	ESTROGEN_RESPONSE_LATE	Pt6 X7H	NA
669	X7 RxH:H / UnRx:E	FATTY_ACID_METABOLISM	Pt6 X7H	NA
670	X7 RxH:H / UnRx:E	G2M_CHECKPOINT	Pt6 X7H	NA
671	X7 RxH:H / UnRx:E	GLYCOLYSIS	Pt6 X7H	-1.43819547791186
672	X7 RxH:H / UnRx:E	HYPOXIA	Pt6 X7H	-2.79534763150482
673	X7 RxH:H / UnRx:E	IL6_JAK_STAT3_SIGNALING	Pt6 X7H	NA
674	X7 RxH:H / UnRx:E	INFLAMMATORY_RESPONSE	Pt6 X7H	NA
675	X7 RxH:H / UnRx:E	INTERFERON_ALPHA_RESPONSE	Pt6 X7H	NA
676	X7 RxH:H / UnRx:E	INTERFERON_GAMMA_RESPONSE	Pt6 X7H	NA
677	X7 RxH:H / UnRx:E	KRAS_SIGNALING_DN	Pt6 X7H	NA
678	X7 RxH:H / UnRx:E	KRAS_SIGNALING_UP	Pt6 X7H	-1.4214114457104
679	X7 RxH:H / UnRx:E	MITOTIC_SPINDLE	Pt6 X7H	NA
680	X7 RxH:H / UnRx:E	MTORC1_SIGNALING	Pt6 X7H	-2.25165485973684
681	X7 RxH:H / UnRx:E	MYC_TARGETS_V1	Pt6 X7H	NA
682	X7 RxH:H / UnRx:E	MYC_TARGETS_V2	Pt6 X7H	NA
683	X7 RxH:H / UnRx:E	MYOGENESIS	Pt6 X7H	NA
684	X7 RxH:H / UnRx:E	OXIDATIVE_PHOSPHORYLATION	Pt6 X7H	NA
685	X7 RxH:H / UnRx:E	P53_PATHWAY	Pt6 X7H	-1.25626278828435
686	X7 RxH:H / UnRx:E	SPERMATOGENESIS	Pt6 X7H	NA
687	X7 RxH:H / UnRx:E	TGF_BETA_SIGNALING	Pt6 X7H	NA
688	X7 RxH:H / UnRx:E	TNFA_SIGNALING_VIA_NFKB	Pt6 X7H	-1.30978847643032
689	X7 RxH:H / UnRx:E	UNFOLDED_PROTEIN_RESPONSE	Pt6 X7H	-1.51732389321927
690	X7 RxH:H / UnRx:E	UV_RESPONSE_UP	Pt6 X7H	NA
691	X8 Rx:H / UnRx:E	ALLOGRAFT_REJECTION	Pt6 X8H	NA
692	X8 Rx:H / UnRx:E	APOPTOSIS	Pt6 X8H	-1.54451049005942
693	X8 Rx:H / UnRx:E	BILE_ACID_METABOLISM	Pt6 X8H	-1.1626908070604
694	X8 Rx:H / UnRx:E	COAGULATION	Pt6 X8H	-1.38181876549099
695	X8 Rx:H / UnRx:E	E2F_TARGETS	Pt6 X8H	NA
696	X8 Rx:H / UnRx:E	EPITHELIAL_MESENCHYMAL_TRANSITION	Pt6 X8H	-1.92520696946023
697	X8 Rx:H / UnRx:E	ESTROGEN_RESPONSE_EARLY	Pt6 X8H	NA
698	X8 Rx:H / UnRx:E	ESTROGEN_RESPONSE_LATE	Pt6 X8H	NA
699	X8 Rx:H / UnRx:E	FATTY_ACID_METABOLISM	Pt6 X8H	-1.12833448964987
700	X8 Rx:H / UnRx:E	G2M_CHECKPOINT	Pt6 X8H	NA
701	X8 Rx:H / UnRx:E	GLYCOLYSIS	Pt6 X8H	-1.60267137142801
702	X8 Rx:H / UnRx:E	HYPOXIA	Pt6 X8H	-2.48861155042756
703	X8 Rx:H / UnRx:E	IL6_JAK_STAT3_SIGNALING	Pt6 X8H	NA
704	X8 Rx:H / UnRx:E	INFLAMMATORY_RESPONSE	Pt6 X8H	-1.11742060207364
705	X8 Rx:H / UnRx:E	INTERFERON_ALPHA_RESPONSE	Pt6 X8H	5.23976681535891
706	X8 Rx:H / UnRx:E	INTERFERON_GAMMA_RESPONSE	Pt6 X8H	4.8188271009705
707	X8 Rx:H / UnRx:E	KRAS_SIGNALING_DN	Pt6 X8H	NA
708	X8 Rx:H / UnRx:E	KRAS_SIGNALING_UP	Pt6 X8H	-1.52618349638332
709	X8 Rx:H / UnRx:E	MITOTIC_SPINDLE	Pt6 X8H	NA
710	X8 Rx:H / UnRx:E	MTORC1_SIGNALING	Pt6 X8H	-1.19102424090328
711	X8 Rx:H / UnRx:E	MYC_TARGETS_V1	Pt6 X8H	NA
712	X8 Rx:H / UnRx:E	MYC_TARGETS_V2	Pt6 X8H	NA
713	X8 Rx:H / UnRx:E	MYOGENESIS	Pt6 X8H	NA
714	X8 Rx:H / UnRx:E	OXIDATIVE_PHOSPHORYLATION	Pt6 X8H	5.37602358677491
715	X8 Rx:H / UnRx:E	P53_PATHWAY	Pt6 X8H	NA
716	X8 Rx:H / UnRx:E	SPERMATOGENESIS	Pt6 X8H	NA
717	X8 Rx:H / UnRx:E	TGF_BETA_SIGNALING	Pt6 X8H	NA
718	X8 Rx:H / UnRx:E	TNFA_SIGNALING_VIA_NFKB	Pt6 X8H	-1.58450660422325
719	X8 Rx:H / UnRx:E	UNFOLDED_PROTEIN_RESPONSE	Pt6 X8H	NA
720	X8 Rx:H / UnRx:E	UV_RESPONSE_UP	Pt6 X8H	-0.912154470745163
721	X8 RxH:H / UnRx:E	ALLOGRAFT_REJECTION	Pt6 X8H	NA
722	X8 RxH:H / UnRx:E	APOPTOSIS	Pt6 X8H	NA
723	X8 RxH:H / UnRx:E	BILE_ACID_METABOLISM	Pt6 X8H	-1.40854315945031
724	X8 RxH:H / UnRx:E	COAGULATION	Pt6 X8H	NA
725	X8 RxH:H / UnRx:E	E2F_TARGETS	Pt6 X8H	NA
726	X8 RxH:H / UnRx:E	EPITHELIAL_MESENCHYMAL_TRANSITION	Pt6 X8H	3.72927792965092
727	X8 RxH:H / UnRx:E	ESTROGEN_RESPONSE_EARLY	Pt6 X8H	NA
728	X8 RxH:H / UnRx:E	ESTROGEN_RESPONSE_LATE	Pt6 X8H	NA
729	X8 RxH:H / UnRx:E	FATTY_ACID_METABOLISM	Pt6 X8H	NA
730	X8 RxH:H / UnRx:E	G2M_CHECKPOINT	Pt6 X8H	NA
731	X8 RxH:H / UnRx:E	GLYCOLYSIS	Pt6 X8H	NA
732	X8 RxH:H / UnRx:E	HYPOXIA	Pt6 X8H	3.66669412864564
733	X8 RxH:H / UnRx:E	IL6_JAK_STAT3_SIGNALING	Pt6 X8H	NA
734	X8 RxH:H / UnRx:E	INFLAMMATORY_RESPONSE	Pt6 X8H	NA
735	X8 RxH:H / UnRx:E	INTERFERON_ALPHA_RESPONSE	Pt6 X8H	NA
736	X8 RxH:H / UnRx:E	INTERFERON_GAMMA_RESPONSE	Pt6 X8H	NA
737	X8 RxH:H / UnRx:E	KRAS_SIGNALING_DN	Pt6 X8H	NA
738	X8 RxH:H / UnRx:E	KRAS_SIGNALING_UP	Pt6 X8H	NA
739	X8 RxH:H / UnRx:E	MITOTIC_SPINDLE	Pt6 X8H	NA
740	X8 RxH:H / UnRx:E	MTORC1_SIGNALING	Pt6 X8H	NA
741	X8 RxH:H / UnRx:E	MYC_TARGETS_V1	Pt6 X8H	NA
742	X8 RxH:H / UnRx:E	MYC_TARGETS_V2	Pt6 X8H	NA
743	X8 RxH:H / UnRx:E	MYOGENESIS	Pt6 X8H	4.03213786166742
744	X8 RxH:H / UnRx:E	OXIDATIVE_PHOSPHORYLATION	Pt6 X8H	NA
745	X8 RxH:H / UnRx:E	P53_PATHWAY	Pt6 X8H	NA
746	X8 RxH:H / UnRx:E	SPERMATOGENESIS	Pt6 X8H	NA
747	X8 RxH:H / UnRx:E	TGF_BETA_SIGNALING	Pt6 X8H	NA
748	X8 RxH:H / UnRx:E	TNFA_SIGNALING_VIA_NFKB	Pt6 X8H	4.71015615524261
749	X8 RxH:H / UnRx:E	UNFOLDED_PROTEIN_RESPONSE	Pt6 X8H	NA
750	X8 RxH:H / UnRx:E	UV_RESPONSE_UP	Pt6 X8H	NA
